# High-throughput Phenotyping of Soybean Biomass: Conventional Trait Estimation and Novel Latent Feature Extraction Using UAV Remote Sensing and Deep Learning Models

**DOI:** 10.1101/2024.05.14.594109

**Authors:** Mashiro Okada, Clément Barras, Yusuke Toda, Kosuke Hamazaki, Yoshihiro Ohmori, Yuji Yamasaki, Hirokazu Takahashi, Hideki Takanashi, Mai Tsuda, Masami Yokota Hirai, Hisashi Tsujimoto, Akito Kaga, Mikio Nakazono, Toru Fujiwara, Hiroyoshi Iwata

## Abstract

High throughput phenotyping serves as a framework to reduce chronological costs and accelerate breeding cycles. In this study, we developed models to estimate the phenotypes of biomass-related traits in soybean (*Glycine max*) using unmanned aerial vehicle (UAV) remote sensing and deep learning models. In 2018, a field experiment was conducted using 198 soybean germplasm accessions with known whole genome sequences under two irrigation conditions: drought and control. We used a convolutional neural network (CNN) as a model to estimate the phenotypic values of five conventional biomass-related traits: dry weight, main stem length, numbers of nodes and branches, and plant height. We utilized manually measured phenotypes of conventional traits along with RGB images and digital surface models from UAV remote sensing to train our CNN models. The accuracy of the developed models was assessed through 10-fold cross-validation, which demonstrated their ability to accurately estimate the phenotypes of all conventional traits simultaneously. Deep learning enabled us to extract features that exhibited strong correlations with the output (i.e., phenotypes of the target traits) and accurately estimate the values of the features from the input data. We considered the extracted low-dimensional features as phenotypes in the latent space and attempted to annotate them based on the phenotypes of conventional traits. Furthermore, we validated whether these low-dimensional latent features were genetically controlled by assessing the accuracy of genomic predictions. The results revealed the potential utility of these low-dimensional latent features in actual breeding scenarios.
