## Supplementary Table 1 and 2 for "High-throughput Phenotyping of Soybean Biomass: Conventional Trait Estimation and Novel Latent Feature Extraction Using UAV Remote Sensing and Deep Learning Models"

### Sheet: Table S1
	Accession ID	Accession name
	GmWMC001	FISKEBY V
	GmJMC002	WASE KURO DAIZU
	GmJMC003	NATSU KURAKAKE
	GmJMC004	KITAJIRO
	GmJMC005	WASEOUSODE (SHIKAOI ITOH)
	GmWMC006	KS 1034
	GmJMC007	TOKACHI NAGAHA
	GmJMC008	KANAGAWA WASE
	GmJMC009	SHIZUNAIDAIZU
	GmWMC010	DA BAIMEI
	GmWMC011	SEITA
	GmWMC012	MANSHUU
	GmJMC013	CHIZUKA IBARAKI 1
	GmWMC014	KLS 203
	GmWMC015	CHUUHOKU 2
	GmJMC016	JUKKOKU
	GmJMC017	SAKYUU AO MAME
	GmWMC018	RIGAI SEITOU
	GmWMC019	CHOUSENSHU(CHA)
	GmWMC020	POCHAL
	GmJMC021	OOYACHI 2
	GmWMC022	NEZUMI META
	GmJMC023	KUROGOYOU
	GmWMC024	CHIENEUM KONG
	GmJMC025	ENREI
	GmJMC026	ONI HADAKA
	GmWMC027	KONGNAMUL KONG
	GmJMC028	KOITO
	GmWMC029	SHIROSOTA
	GmJMC030	KURODAIZU(AO HIGUU CHUU)
	GmJMC031	SHIRO MITSU MAME
	GmJMC032	NATTOU KOTSUBU
	GmJMC033	BANSEI HIKARIKURO
	GmJMC034	MIYAGI SHIROME
	GmWMC035	PEKIN DAI OUTOU
	GmWMC036	MASSHOKUTOU(KOU 502)
	GmJMC037	YAKUMO MEAKA
	GmWMC038	ICHIGUUHOU
	GmJMC039	NATTOUMAME
	GmJMC040	KOIBUCHIMURA ZAIRAI
	GmJMC041	DATE CHA MAME
	GmWMC042	MASSHOKUTOU(KOU 503)
	GmJMC043	TAKIYA
	GmJMC044	SHAKKIN NASHI
	GmWMC045	OKJO
	GmWMC046	KE 32
	GmJMC047	AKITA ANI
	GmWMC048	HEAMNAM
	GmJMC049	HIKU ANDA
	GmJMC050	FUKUI SHIRO
	GmJMC051	KURODAIZU(GEIHOKU)
	GmJMC052	KISAYA(NATSU)
	GmJMC053	ABURA MAME
	GmJMC054	ZAIRAI 51-6
	GmJMC055	SAKURAMAME
	GmJMC056	TAMAHOMARE
	GmJMC057	SHAKUJOU MAME
	GmJMC058	YAHAGI
	GmJMC059	SOKOSHIN
	GmJMC060	SHIMO HISAKATA DAIZU
	GmJMC061	KOMAME
	GmJMC062	AZEMAME
	GmJMC063	AOBAKO
	GmJMC064	MEGURO 1
	GmJMC065	OOJIRO
	GmWMC066	HEUKDAELIP
	GmJMC067	HOUJAKU
	GmJMC068	ZAIRAI 51-2
	GmJMC069	CHADAIZU
	GmWMC070	CHOYOUTOU
	GmWMC071	PK 73-54
	GmWMC072	M 581
	GmWMC073	URONKON
	GmWMC074	THET LAT
	GmWMC075	CHEONGYE MYONGTAE
	GmJMC076	IHHON SANGOU
	GmJMC077	HITORIMUSUME
	GmJMC078	AKASAYA
	GmJMC079	KURUMIMAME
	GmJMC080	HIME DAIZU
	GmJMC081	AKUDEN SHIRAZU
	GmJMC082	AOAKIMAME
	GmWMC083	KEUMDU
	GmWMC084	PEKING
	GmJMC085	DAIZU
	GmWMC086	ANTO SHOUKOKUTOU
	GmWMC087	DAU TUONG XANH LO
	GmJMC088	CHUU TEPPOU
	GmWMC089	BONGCHUNBAEKJAM
	GmJMC090	DADACHAMAME
	GmJMC091	KUROTOME
	GmJMC092	KUROHIRA
	GmJMC093	ZAI 52-12
	GmWMC094	JEOKGAK
	GmJMC095	AKASAYA
	GmJMC096	NAKAHATA ZAIRAI
	GmJMC097	IPPON SUZUNARI
	GmJMC098	AKA DAIZU
	GmJMC099	AMAGI ZAIRAI 90D
	GmJMC100	KUROMAME
	GmJMC101	COL/EHIME/1983/UTSUNOMIYA 22
	GmJMC102	KURAKAKE
	GmWMC103	SENYOUTOU
	GmJMC104	DAIZU(SHIRO)
	GmJMC105	MAETSUE ZAIRAI 90B
	GmJMC106	HIMESHIRAZU
	GmWMC107	HAKKA ZASHI
	GmWMC108	KARASUMAME
	GmWMC109	TOPUTOPPU
	GmJMC110	COL/TANBA/1989/ODAGAKI 2
	GmJMC111	AMAGI ZAIRAI 90A
	GmJMC112	FUKUYUTAKA
	GmWMC113	BARITOU 3 A
	GmJMC114	COL/EHIME/1-2
	GmWMC115	WILLIAMS 82
	GmJMC116	SHIRATAMA
	GmJMC117	AKISENGOKU
	GmWMC118	OUDU
	GmWMC119	HAKUBI
	GmWMC120	U 1416
	GmJMC121	KOSA MAME
	GmWMC122	GAPSANJAELAE(I)
	GmWMC123	N 2295
	GmWMC124	GU TIAN DOW
	GmWMC125	BHATMAS
	GmJMC126	KOKUBU 7
	GmWMC127	GU TIAN DOW
	GmJMC128	GIN DAIZU
	GmWMC129	AOKI MAME
	GmJMC130	HITASHIMAME
	GmJMC131	COL/EHIME/1983/UTSUNOMIYA 28
	GmWMC132	L 2A
	GmJMC133	DAIZU
	GmWMC134	PI 549018 (ZYD3939)
	GmWMC135	DAU TUONG.QUOC PHONG
	GmWMC136	LOCAL VAR(SEPUTIH RAMAN)
	GmJMC137	COL/EHIME/1983/UTSUNOMIYA 37
	GmWMC138	COL/PAK/1989/IBPGR/2326(1)
	GmJMC139	BUNSEI
	GmWMC140	COL/LAOS/2005/NIAS/CED2005L25
	GmWMC141	PETEK
	GmWMC142	JAVA 5
	GmWMC143	M 44
	GmWMC144	M 918
	GmJMC145	SHIMOTSURA
	GmWMC146	HM 39
	GmWMC147	COL/THAI/1986/THAI-78
	GmWMC148	M 42
	GmJMC149	MOCHI-DAIZU
	GmWMC150	U 1042-1
	GmWMC151	JAVA 7
	GmWMC152	U 1290-1
	GmWMC153	DAU NANH
	GmWMC154	MANSHUU MASSHOKUTOU
	GmWMC155	PE POKE (AHEY)
	GmWMC156	U 8006-3
	GmWMC157	COL/MYANMAR/2006/U_TSUKUBA/073
	GmJMC158	KUMAJI 1
	GmWMC159	COL/PAK/1989/IBPGR/2323(2)
	GmWMC160	N 2392
	GmJMC161	ITSUKI ZAIRAI 83H
	GmWMC162	COL/THAI/1986/THAI-80
	GmWMC163	N 2491
	GmWMC164	SHAO TONG QI YUE HUANG
	GmWMC165	KARASUMAME(SHINCHIKU)
	GmWMC166	MERAPI
	GmJMC167	NANKAN ZAIRAI 83
	GmWMC168	L 317
	GmWMC169	HAKUCHIKOU
	GmWMC170	M 652
	GmWMC171	U-1741-2-2 NO.3
	GmJMC172	TSURUSENGOKU
	GmWMC173	KARASUMAME(NAIHOU)
	GmWMC174	COL/EAST TIMOR/2005/NIAS/CED2005ET-19
	GmWMC175	BISHUU DAIZU
	GmWMC176	SANDEK SIENG
	GmJMC177	HAI MAME
	GmWMC178	BAO SHAN LU PI DAU
	GmJMC179	SAGA ZAIRAI
	GmJMC180	KOMUTA
	GmWMC181	CHIENGMAI PALMETTO
	GmWMC182	LOCAL VAR.(TEGINENENG)
	GmWMC183	KARASUMAME(HEITOU)
	GmJMC184	BAN KURO DAIZU
	GmWMC185	JI AN HUANG DOW
	GmWMC186	RINGGIT
	GmWMC187	KADI BHATTO
	GmWMC188	E C 112828
	GmWMC189	COL/EAST TIMOR/2005/NIAS/CED2005ET-37-2
	GmWMC190	SAN SAI
	GmWMC191	MISS 33 DIXI
	GmWMC192	U 1155-4
	C1290	C1290
	C0394	C0394
	C1322	C1322
	C1329	C1329
	5002T	5002T
	UA-4805	UA-4805
	Houjaku_Kuwazu	Houjaku_Kuwazu
	Tachiutaka	Tachiutaka

### Sheet: Table S2
	RGBNet	AltNet	RGBAltNet
	input(192*256 RGB image)	input(192*256 DSM image)	input(192*256 RGB image)	input(192*256 DSM image)
	Conv(input channel: 3, output channel: 12, kernel size: 3*3, padding: 1*1, stride: 1*1)	Conv(input channel: 3, output channel: 12, kernel size: 3*3, padding: 1*1, stride: 1*1)	Conv(input channel: 3, output channel: 6, kernel size: 3*3, padding: 1*1, stride: 1*1)	Conv(input channel: 3, output channel: 6, kernel size: 3*3, padding: 1*1, stride: 1*1)
	ReLU	ReLU	ReLU	ReLU
	Batch Normalization	Batch Normalization	Batch Normalization	Batch Normalization
	Conv(input channel: 12, output channel: 12, kernel size: 3*3, padding: 1*1, stride: 1*1)	Conv(input channel: 12, output channel: 12, kernel size: 3*3, padding: 1*1, stride: 1*1)	Concat tensors
	ReLU	ReLU	Conv(input channel: 8, output channel: 12, kernel size: 3*3, padding: 1*1, stride: 1*1)
	Batch Normalization	Batch Normalization	ReLU
	Conv(input channel: 12, output channel: 12, kernel size: 3*3, padding: 1*1, stride: 1*1)	Conv(input channel: 12, output channel: 12, kernel size: 3*3, padding: 1*1, stride: 1*1)	Batch Normalization
	ReLU	ReLU	Conv(input channel: 12, output channel: 12, kernel size: 3*3, padding: 1*1, stride: 1*1)
	Batch Normalization	Batch Normalization	ReLU
	MaxPooling(kernel size: 2, stride: 2, padding: 0)	MaxPooling(kernel size: 2, stride: 2, padding: 0)	Batch Normalization
	Conv(input channel: 12, output channel: 24, kernel size: 3*3, padding: 1*1, stride: 1*1)	Conv(input channel: 12, output channel: 24, kernel size: 3*3, padding: 1*1, stride: 1*1)	Conv(input channel: 12, output channel: 12, kernel size: 3*3, padding: 1*1, stride: 1*1)
	ReLU	ReLU	ReLU
	Batch Normalization	Batch Normalization	Batch Normalization
	Conv(input channel: 24, output channel: 24, kernel size: 3*3, padding: 1*1, stride: 1*1)	Conv(input channel: 24, output channel: 24, kernel size: 3*3, padding: 1*1, stride: 1*1)	MaxPooling(kernel size: 2, stride: 2, padding: 0)
	ReLU	ReLU	Conv(input channel: 12, output channel: 24, kernel size: 3*3, padding: 1*1, stride: 1*1)
	Batch Normalization	Batch Normalization	ReLU
	Conv(input channel: 24, output channel: 24, kernel size: 3*3, padding: 1*1, stride: 1*1)	Conv(input channel: 24, output channel: 24, kernel size: 3*3, padding: 1*1, stride: 1*1)	Batch Normalization
	ReLU	ReLU	Conv(input channel: 24, output channel: 24, kernel size: 3*3, padding: 1*1, stride: 1*1)
	Batch Normalization	Batch Normalization	ReLU
	MaxPooling(kernel size: 2, stride: 2, padding: 0)	MaxPooling(kernel size: 2, stride: 2, padding: 0)	Batch Normalization
	Conv(input channel: 24, output channel: 48, kernel size: 3*3, padding: 1*1, stride: 1*1)	Conv(input channel: 24, output channel: 48, kernel size: 3*3, padding: 1*1, stride: 1*1)	Conv(input channel: 24, output channel: 24, kernel size: 3*3, padding: 1*1, stride: 1*1)
	ReLU	ReLU	ReLU
	Batch Normalization	Batch Normalization	Batch Normalization
	Conv(input channel: 48, output channel: 48, kernel size: 3*3, padding: 1*1, stride: 1*1)	Conv(input channel: 48, output channel: 48, kernel size: 3*3, padding: 1*1, stride: 1*1)	MaxPooling(kernel size: 2, stride: 2, padding: 0)
	ReLU	ReLU	Conv(input channel: 24, output channel: 48, kernel size: 3*3, padding: 1*1, stride: 1*1)
	Batch Normalization	Batch Normalization	ReLU
	Conv(input channel: 48, output channel: 48, kernel size: 3*3, padding: 1*1, stride: 1*1)	Conv(input channel: 48, output channel: 48, kernel size: 3*3, padding: 1*1, stride: 1*1)	Batch Normalization
	ReLU	ReLU	Conv(input channel: 48, output channel: 48, kernel size: 3*3, padding: 1*1, stride: 1*1)
	Batch Normalization	Batch Normalization	ReLU
	MaxPooling(kernel size: 2, stride: 2, padding: 0)	MaxPooling(kernel size: 2, stride: 2, padding: 0)	Batch Normalization
	Linear(input dimension: 36864, output dimension: 30)	Linear(input dimension: 36864, output dimension: 30)	Conv(input channel: 48, output channel: 48, kernel size: 3*3, padding: 1*1, stride: 1*1)
	ReLU	ReLU	ReLU
	Batch Normalization	Batch Normalization	Batch Normalization
	Drop out(drop out rate: 0.1)	Drop out(drop out rate: 0.1)	MaxPooling(kernel size: 2, stride: 2, padding: 0)
	Linear(input dimension: 30, output dimension: 5)	Linear(input dimension: 30, output dimension: 5)	Linear(input dimension: 36864, output dimension: 30)
			ReLU
			Batch Normalization
			Drop out(drop out rate: 0.1)
			Linear(input dimension: 30, output dimension: 5)
